# Morphomechanic tuning of ERK by actin-TFII-IΔ regulates cell identity

**DOI:** 10.1101/2023.06.02.543427

**Authors:** Qiao Wu, Jian Zhang, Bing Long, Xiao Hu, Bruna Mafra de Faria, Stephen Maxwell Scalf, Kutay Karatepe, Wenxiang Cao, Nikolaos Tsopoulidis, Andres Binkercosen, Masaki Yagi, Aaron Weiner, Mary Kaileh, Enrique M. De La Cruz, Ananda L Roy, Konrad Hochedlinger, Shangqin Guo

## Abstract

Cell morphology is faithfully coupled to its identity but the coupling mechanism remains elusive. Using somatic cell reprogramming into pluripotency as a model system, we show that activity of the extracellular signal-regulated kinase (ERK) is tuned by cellular morphomechanic state to direct cell fate. Pluripotent cells and somatic cells reprogramming into pluripotency allocate large amounts of actin into their nucleus, which morphs cells to become taller than 10 μm, a minimal height required for the pluripotent identity. Accumulated nuclear actin binds to TFII-IΔ, an atypical transcription factor that translocates into the nucleus upon signaling. TFII-IΔ also binds to and activates ERK. The binding of TFII-IΔ by nuclear actin reduces ERK activity, in coordination with changes in cell/colony height. The tight coupling between cell height and nuclear actin accumulation necessitates the degree of ERK tuning to be mild. Mild ERK inhibition by chemicals recapitulates the tuning by actin-TFII-IΔ and turns most cells in reprogramming cultures into pluripotency. Thus, we uncover a novel mechanism for how cell morphology couples to its identity via the actin-TFII-IΔ-ERK axis, identifying points of intervention in cell fate manipulation.
