## Supplementary material for "Morphomechanic tuning of ERK by actin-TFII-IΔ regulates cell identity": Table.S2

### Sheet: Read_me
Supplementary Table 2: the NAIT library screen
This spreadsheet contains 3 tables (on separate tabs):
Tab names	Description
Library_gRNAs	gRNA sequences
Barcoding_primers	The barcoding primers for deep sequenncing
Reads_count	The total reads count of input, BFP+_mCherry- and BFP+_mCherry+ cells
Description for all column headers:
Column headers	Description
gRNA name	Canonical gene name_number of gRNA
Sequence	Nucleotide sequence of the Cas9 gRNAs
F primer #	Name of forward primer
Illumina P5 adapter AATGATACGGCGACCACCGAGATCTACAC. Index 2 (i5) Adapters TCTTTCCCTACACGACGCTCTTCCGATCT [Barcodes] Forward Primer in plasmid GCTTTATATATCTTGTGGAAAGGACGAAACACC	Nomenclature and design details of forward primer
R primer #	Name of reverse primer
Illumina P7 adapter:CAAGCAGAAGACGGCATACGAGAT. [Barcodes] Multiplexing PCR Primer 2.0GTGACTGGAGTTCAGACGTGTGCTCTTCCGATCT Reverse Primer in plasmid CCGACTCGGTGCCACTTTTTCAA	Nomenclature and design details of reverse primer
gRNA	gRNA sequence from mapped reads calling
Gene name	Canonical gene name
gRNA name	Canonical gene name_number of gRNA
Input	Normalized reads count of input cells
BFP+_mCherry-	Normalized reads count of cells sorted as BFP+_mCherry- population in reprogramming day 4
BFP+_mCherry+	Normalized reads count of cells sorted as BFP+_mCherry+ population in reprogramming day 4

### Sheet: Library_gRNAs
gRNA name	Sequence
Ctcf_1	CGATCCAAATTTGAACGCCG
Ctcf_2	TGGGAAAACATTCACCCGCC
Ctcf_3	ACTTACCAGAGACGCCGGGA
Ctcf_7	CAGGTCGAAGATCAGAATAC
Myh9_2	GTCCAGGATCCCGATAAATG
Myh9_3	AAGCGGGTACGGGAACGCTG
Myh9_4	CGACACGCGCGCCTCCCGGG
Myh9_8	CTCGCGGTTCATAGCATCAG
Actb_3	CGCAGCGATATCGTCATCCA
Actb_5	GTTACCCGGGATACTGACCT
Actb_7	CGAGCGGTTCCGATGCCCTG
Actb_178	GCAGATGTGGATCAGCAAGC
Myh10_1	TGGCGTGTCTTCACGAAGGT
Myh10_2	TCACCGCATCAATAAAGCGC
Myh10_4	GAGTTTACGCCGAGATGCGT
Myh10_11	AGCGAAGCTGATCGAGCACG
Actbl2_1	TCTAGTCGTAGAATGGCATG
Actbl2_2	TCGTGGACGACCAACCATGG
Actbl2_5	GATGTTCATCCGGTGCTACC
Actbl2_70	GATTCAATGCCTAGAAAGGA
Myh11_1	TGGACAAGACCCATCGGCAG
Myh11_9	CGACTGGGTAGCCAAGAAGC
Myh11_40	TCTGTAGGCTGTGTCGGCAA
Myh11_41	TAGGGCTATTCGACAGGCTA
Rbmxl1_1	CTACGGGGGTCCACCACGAA
Rbmxl1_41	TATCAGATCGGCTCCCTCCA
Rbmxl1_71	ATGGTTGAAGCAGATCGCCC
Rbmxl1_82	TATTCAGATCATCCAAGTGG
Myl6_1	GACCCTTACCCAGTGTGACT
Myl6_4	AATGCTCACCATCACTCTTG
Myl6_9	TTGCATCAACTATGAAGGTG
Myl6_20	TCACATTCATCTCTGTCATG
Sptan1_1	GCCGTTGACCACTATGCCAA
Sptan1_4	ATCCGTGGAGTTATCGACAT
Sptan1_5	ATAGTCCGTACTGCCCACAA
Sptan1_6	GCGTCGATCTCACCCTGAAG
Gsn_1	CGCGCTCCACGTTGGCAATG
Gsn_3	ACACGTGGTACCCAATGAGG
Gsn_4	TCCCGCCAAACAAGCTCATG
Gsn_5	TCCATAGAACTGCCCGTATG
Rbmx_1	CACTACGTGAGTTACCTGCA
Rbmx_2	TTATGGTAAGATACCGGTTA
Rbmx_3	GGACCTCTGCCAGTAAAACG
Rbmx_4	TTACGGAGGCCCGCCACGAA
Rps18_2	GGTAAGAGCGGAATCCGCGC
Rps18_14	TATCTCCGCCCCACGCCCTG
Rps18_16	CATTAAGGTAAAAGTGTTAG
Rps18_80	ACCAAGACCACTGGCCGCAG
Ddx5_1	GTTGGTTGCAGCGAATGTCA
Ddx5_2	TATTCTAGTGACCGAGACCG
Ddx5_18	TTTCTTGACAGGTCGTTCCA
Ddx5_34	ACTGCAACACCTTACAGATG
Ncl_1	GCCGCCGTAATCCGCCACCA
Ncl_7	AAAGCGTTGGTACCAACTCC
Ncl_58	TTGTAGGCTGGCAAAACCCA
Ncl_65	GAACCTGTTAAAGCAGCACC
Hnrnpu_1	TCTCGACCTAGGTGGCGATG
Hnrnpu_19	GACCGAGTTAGAGGACCAAA
Hnrnpu_32	ATGCGAGGTGGCAATTTCAG
Hnrnpu_33	CGCGAGAAGATCATGGCCGA
Myh14_2	GGGCGCGTAGAGGAACGATT
Myh14_3	AATCTCGGCCCACTTTGATG
Myh14_4	GGACCCCGTTACAACGGAGT
Myh14_11	GATTGATCCTCACGATCTGT
Avil_1	GTCGACCAAGGGTATCCTGG
Avil_2	GACGTCGTTGGAGTTGAGCG
Avil_3	CACGAGTCCGACACCTTCCG
Avil_5	ACGACCCCCGGATCATCACA
Hnrnpm_1	TAGACCGATGCACGTCAAGA
Hnrnpm_2	GGCGCGCCCTGCGTGCCGAG
Hnrnpm_3	GCCGCACCCATTGACCGTGT
Hnrnpm_4	GGCGCTGGTATTGAGCGAAT
Mybbp1a_1	CGATCACGCTCTAGAGCCAA
Mybbp1a_2	GGACATTGCGAAACCGGATC
Mybbp1a_3	CGGCCCCGCCATCAGGTAAG
Mybbp1a_24	CTGAGTCTTCGTCCTATGGG
Rps16_1	CGTGCAGGTCTTCGGACGCA
Rps16_5	GCCGCGCACGCTGCAGTACA
Rps16_43	CATCCGACAGTCCATCTCAA
Rps16_44	CATGTCCACCACCCTTCACA
Lmnb1_1	GGTGCGCACACTGCGACTGG
Lmnb1_2	AGTCTAGAGCGTGTTTGGAA
Lmnb1_3	GAGGTACGACCGCATTTCAC
Lmnb1_4	ACCGAGCGCGAGGAGGTGCG
Sptbn1_1	GATCCGCATCCGTCCCTTAG
Sptbn1_5	ATTCAACACGTACCGCACAG
Sptbn1_10	GAAACGCCATAGACGGCTGG
Sptbn1_11	ACCACGGTAAGGCTCCCTCC
Ddx17_1	TGCGTAGCGTTAAGTTGGAG
Ddx17_15	GGGCCGCTCAAATTCATTCC
Ddx17_22	ACGGCGCAGGAGTATGCTGC
Ddx17_46	TTACTAGGTAGACTGGCATC
Iqgap2_1	AACGACGGCAGCTCTTCGTG
Iqgap2_2	CAATTACGCCTCTAACCAGA
Iqgap2_3	AGTGACGTGCCGTCTGCCGA
Iqgap2_4	GGTTCATATACCGGTAGTAT
Flna_1	CACAGCCCGGACACGGTACG
Flna_2	AGGCGGCGGGCGTCACCAGA
Flna_3	CTGCTGAAACGTTTGCGAAA
Flna_29	AGGTGACACGATAGCCCTCG
Svil_1	ACGGTCCTGCAGTACTGCCG
Svil_2	GCAGCTACGTGCGTCTCTTG
Svil_9	TCGATATGCCAAGTCTCGGA
Svil_10	CGCAAGGTACCAGACGCAGC
Tjp2_1	TGGTTCGGTTGAATACCGTG
Tjp2_2	CGTTTCCACCAGCCAACCGG
Tjp2_3	CATGCCGTGACCTAGACTCG
Tjp2_4	CGTACAGCGTGTCTACCACT
Hspa8_2	CGACTTACCAAAAACTGTGT
Hspa8_6	TGGATTAAGTCAGTCCAAGA
Hspa8_7	TCCATACTTACCCTTGTCAT
Hspa8_8	TATGTATTTACCTGCACCAT
Hist1h4a_1	AGACATGTCGGGTCGCGGCA
Hist1h4a_5	TATCGCGGAGAACCTTACGG
Hist1h4a_15	CTTAGCCGCCGAATCCGTAG
Hist1h4a_50	GGAACACCTTCAGCACACCG
Ruvbl2_1	GCACGGGACTACGACGCCAT
Ruvbl2_3	TCACCGGGTGATCCCTCGGT
Ruvbl2_4	TCCGGACACCAATGGAACGG
Ruvbl2_12	AATGTCATCGACCTGCACCT
Rpl13_1	CCGCAGGTATAGATCGCGCG
Rpl13_2	TGTCCACTTACATTCCGGAT
Rpl13_10	ACAGTTCTGTAAGTCCTGCG
Rpl13_40	CAAAGAGTCGGGCATTGGCA
Cobl_1	GCTCCCCGTGTTAAAAGTAG
Cobl_2	CCAGTAGGTCCATCATTGCG
Cobl_9	GGACACAACCGAGGACTCGG
Cobl_24	GAACGCAGAAGGCTGTCGTG
Rpl12_4	CGACGACTTACCAGACCCAG
Rpl12_5	AGTCTCTTTGCAGATCGAGG
Rpl12_48	CTTTCTGCAGTTAAACACAG
Rpl12_70	AGTTGGCGATGACATTGCCA
Tjp1_1	TCTACTGTCGTACGACAGAG
Tjp1_2	CCGTGTAATGGCAGACTCCG
Tjp1_3	TGTCATGCGAGCGACCTGAA
Tjp1_4	CGGACCGCCTGTCCGAGCGA
Immt_1	GTTATCCGGCGTGACCGTCG
Immt_2	TGAGCTGATCAATGCGACGA
Immt_4	TACGGCATGGTCGTAGTGGA
Immt_7	AAATGCGGACCCAACTTCGA
Rpl6_4	TCGGCTGCCAAGACCAAGGT
Rpl6_7	GATCTTCGACACAGAGAAGG
Rpl6_15	CGGTGGGATAATACCTAGGC
Rpl6_22	GTGACTGGTAAGAAAATCCT
Eef1a1_1	CTCAGATCAGGCTTACCAAG
Eef1a1_3	AAGTCACTTACATTAGCACT
Eef1a1_7	GGCAAGTATAAGGCAAAAGG
Eef1a1_55	CTTCAATGTAAAGAACGTGT
Rpl8_1	GACTGTGGCGTAGTTCCCGG
Rpl8_2	GCGCACGTGAAGCACCGTAA
Rpl8_3	CTTTGGCGAGGGGAGCGCCG
Rpl8_30	GCACGGCCAGCCTTTAAGAT
Gtf2i_1	ACGCTCGCATCACCAAACTG
Gtf2i_2	TTGCGAGGTCGTAATGTTCG
Gtf2i_3	GGTCGATGGCATGCCCCCCG
Gtf2i_4	GAGAGCCACGGTCTACCACG
Hnrnpc_2	ACACGGGAATTCATGGACCG
Hnrnpc_6	TGACGATAATGAAGATCGGG
Hnrnpc_10	GATGTACAGTTACCCAGCGC
Hnrnpc_11	GATCTGCAGCGGAGATGTAC
Tpm1_2	GGTCATCATCGAGAGCGACC
Tpm1_4	CAGACGCATCCAGCTGGTTG
Tpm1_7	TGCTGACCGGAAGTATGAAG
Tpm1_23	AATCATTACAGGCTGAAACT
Rps11_1	GTAAGCACGCTCCGTCTGTA
Rps11_4	CTCCGATCTGTACATCCCTG
Rps11_5	TCATCTTCGTCACGACACCT
Rps11_33	TCCGGCGGCCGGGAAGATGG
Flnb_1	TATCCCAACAGGTAACTACG
Flnb_2	CGGACTTCACGGTTGACTCG
Flnb_4	ACCGACCAACAATGCCGCCG
Flnb_5	TGTGTGGCCCGGATACGGTA
Myo5a_1	ACAGTGCAGCGATACGTGCG
Myo5a_2	GTCGAGCTCCTCGCTCACGG
Myo5a_3	TACAGTTGCGAAGTACCGCA
Myo5a_5	ATCCGCACTATACAGGTAAG
L1td1_2	GATGAGCGCTGACAATCTCG
L1td1_6	TCGGCAGCCACGCTGGATGT
L1td1_85	AACAATATACATTAGCAACC
L1td1_87	AACTGCTTCATCATGGATGC
Lima1_1	AAGCTGCTACCGTAAACGGG
Lima1_5	TGGCCAGGAGCCGTTCCATG
Lima1_8	AATAGGTGCGGGTAAGTAAG
Lima1_107	AACCAAGGTAAGAGCCCGGT
Nop56_1	TTACCTGACGCGCATCGAGA
Nop56_2	AATTACGATGGACGGGGCCA
Nop56_6	CGCTCCGCACTGACCCATGG
Nop56_7	ACCTGAAAAGAACCGGCGCG
Rpl3_1	TGCGGCGTGTGGCGGCGAGA
Rpl3_2	CGTAAGGTGAGACTGATCCT
Rpl3_6	GTACTGTACATACTAGATCC
Rpl3_7	TGCCAACGACTGGTTACCCC
Alb_1	TTCTCGGCGAAACACACCCC
Alb_3	CGTCTTTGCATCTAGTGACA
Alb_4	TGACCCCGAAGGTAAACTCC
Alb_7	GTCAACCCCAACTCTCGTGG
Rpl30_1	AGACGGTGAGTGAAGCCGAT
Rpl30_4	TCCCTCCATTACCTCAAAGC
Rpl30_13	TGACTTTTTGTTGTTCCCTA
Rpl30_25	TCCCACTTTTCATAACAAGT
Vcp_1	GTATTTACCAAATCGCCGTA
Vcp_2	AGAAAGTACGAACTTACCCA
Vcp_8	CCATACAACAAGATTCCCCG
Vcp_9	GCTCACGTTTGACATCCTCC
Alyref_4	GCCGCCTCGATTCACCCGCG
Alyref_5	CTTCCCGCCGGTCTCCACGC
Alyref_6	GATGTTCATAGGGCGGCCTA
Alyref_17	CTGGTGTCCATCTGCAAGAG
Raly_1	GTTTTGACACGGCGAACCAA
Raly_6	GGGACTGCTAACACATAGCG
Raly_18	CTTTTCCAAGTACGGCCGAG
Raly_25	GCCCAAGCCTAATAGACCCA
Hist1h1c_1	GGACGCCTTACGGCGCACCC
Hist1h1c_16	CTTGGTCACAGCCGCCGCCG
Hist1h1c_33	CTTCTCCACATCGTACCCCG
Hist1h1c_86	GGTTGCAGCCAAGAAAAAGT
Eef1a2_1	CGTGGGCGTCATCAAGAACG
Eef1a2_2	TCCGTTAAGGATATTCGCCG
Eef1a2_4	GGATCACCCGGCTCACCGAG
Eef1a2_6	GCCGTGTGACAGTCGATGAC
Rpl4_1	CGACGGCGGATCCAGCGCAG
Rpl4_2	ATATCGGTGTACTCCGAAAA
Rpl4_4	GTTAGGTCATCGTATTGAGG
Rpl4_5	CAACGACGCCAGGTTTTGGT
Fbl_1	GGCCCTCACCGATAAGCATG
Fbl_3	GCTACAGGTTTCAGCCCCCG
Fbl_5	CGGCCCGGTGAGTGGACAAG
Fbl_9	ACACACCGACAACCACGGCG
Rtcb_3	GTTGTAGTTACGACTCATGG
Rtcb_4	CCTGCGGAGTGAGTTACCTG
Rtcb_5	GAATTAAGGAACGCCTGTCG
Rtcb_7	CATAGAGGAGCGGTTAACCC
Ruvbl1_1	CACATCTAGATAAACTTCGA
Ruvbl1_4	GCCGCGCATTAGCCACATCC
Ruvbl1_5	AGTTTTGCCGTACCCACCCA
Ruvbl1_11	CTGCCCGATGGTGGGTAGCG
Slc25a4_1	CGGCGGTCGCCCCGATCGAG
Slc25a4_6	AGTAGCGCCAGAACTGCTTA
Slc25a4_12	CGTTTGACACTGTTCGTCGT
Slc25a4_30	CGTGTACATAATATCAGCTG
Matr3_3	TGGTCCGATTCTATACTCAT
Matr3_4	ACACCGTGGAGATACAGACC
Matr3_6	GCTGCGGGTATGTATTGCTT
Matr3_8	GACCGATCTTGCTAATTTAG
Ddx1_1	ACATTCGAGTAAGCGCTGCG
Ddx1_3	TTCCGCAGATTACGTGTGAT
Ddx1_8	TGTGCACCGGATCGGCAGAG
Ddx1_17	CGTGCAGGTGGAAACTACAA
Rai14_1	TTTGGCCGTTGTCCGCAGCG
Rai14_2	CACCCGTTGAGCATCCGGCG
Rai14_3	CCGGAGATGCGAGTAGCCAT
Rai14_6	GGTATCCCCTTTTCGTGTTG
Rpl27_1	ACGCAAAGCCGTCATCGTGA
Rpl27_4	GGGATATCCACAGAGTACCT
Rpl27_10	AGGCTCACCTTGTGGGCATG
Rpl27_18	TGCCTCTGCACTGTTAACCC
Hadha_1	CGGAAGTACGAGTCTGCCTA
Hadha_6	GCCGTTATAAAGCCCCATCA
Hadha_9	GGCGGCCACAACGGGCTTTG
Hadha_48	ACTGAGACTGCCAATCGCCC
Myo1c_1	AAGCGGCCAGAGACGGTACG
Myo1c_2	GTGGTAAAATACGACCGTAA
Myo1c_3	GCAAAAATGAGGCGCGCACG
Myo1c_4	TAGATCTGTAGGTCTCGGTA
Rpl18a_1	CGGCCTCCTTACCGTGCCCG
Rpl18a_3	CACACTCGGGGTCACTCACG
Rpl18a_10	CTTTCAGCTTCGGGAGTACA
Rpl18a_14	GGCACCCATGTCTCGGTCTG
Rps7_1	ATAAGCAGAAGCGCCCCAGA
Rps7_2	GCACGTGGTCTTCATTGCTC
Rps7_14	CTGAACATGGCTTCACCCTG
Rps7_15	CAACGTGGAACACAAGGTAA
Abcf2_1	GTGGGATCTTACCGCACGGT
Abcf2_2	TTACCATCAGGTACAAACCT
Abcf2_6	TCCGGATTGGGCTCACCTAG
Abcf2_9	GCGGTTAGCACATGAGGATG
Rps27_1	GATCCTTTGCGAGCTAAAAG
Rps27_4	CTCACAGGCATGTTCTCGTA
Rps27_8	GGTGAGTGGTCTCAGTGTTG
Rps27_12	TTCCAGGATGCTCCTTCAGG
Rpl17_1	TCTACGTCTAAACCCTGGAA
Rpl17_6	TGGCTTCTATTAGAACACCC
Rpl17_20	TTCTTCTGGGATATCTGAGA
Rpl17_57	GGGGCTGGACACAGGGTCGG
Hist1h1e_1	TTTGCGCTTCGCGCCACCTG
Hist1h1e_9	TTACCGTTTTCGCCTTGGCA
Hist1h1e_28	TCTTCAGGCCGAGCTTGATG
Hist1h1e_87	CGCAGCCAAGAAGCCCAAGA
Gcn1_1	TGCCCGGGTCCTCCACCGCG
Gcn1_2	ACGTGCGCGAGGTAAGTCTG
Gcn1_4	GTTGGAGTCGGACAAGTATG
Gcn1_5	GGTCGCAGAAGAGCGACGAG
Atad3_3	AGAGGTTGCCCAGCTAACGG
Atad3_11	GCTCGCTCGACAGCGCTATG
Atad3_12	GGCCAAAGCGGCTCGCGAGT
Atad3_19	TCGGTATATTGAGGCCCGAT
Anxa1_1	GACATCCCAACTATTCTGCA
Anxa1_6	GTGCTACTTCTACATACCGA
Anxa1_8	TGAACTCCGTGGTGCCATGA
Anxa1_9	AGGAATATCCTTGCTTACCC
Sf3b3_1	ACAGCACGGTCTCTCCAACG
Sf3b3_35	GTACAAGCTTGTGAACAACG
Sf3b3_63	CGAGATCGCTGTTCTCCAGG
Sf3b3_157	GGCAGACAATGATCCAACAG
Slc25a5_1	CAGGTACGTTCTGAGATCGA
Slc25a5_3	GGAAGATCGCGCGCGATGAA
Slc25a5_4	GGACGCAAAGGAAGTAAGTT
Slc25a5_5	GCATGCTGCACCTGATGGAT
Mthfd1l_1	GCCGCCCGCGTAACCCCTCG
Mthfd1l_2	ACTCTTCCCTTCTCCGAGCG
Mthfd1l_3	TGATGTCCGGGCCAGCATCG
Mthfd1l_8	AGACGTCATTCACAATTCCA
Myl6b_1	ACGTCTCAAAGTCTACACGT
Myl6b_2	CAACGGCTGCATCAACTATG
Myl6b_9	CGAGTTTAACAAGGACCAGC
Myl6b_16	GCTCCCGTGAAGAAACCAGC
Rpl7_1	ACTCACCCCCATGCAATGTA
Rpl7_4	GGGAGAGAAGAATCGACTTA
Rpl7_5	ATTGGTTTTTCAGCTTCGAA
Rpl7_6	AGTTATCTTCCCCACGAGGT
Hist1h1a_1	CTCCGACACCGAAGGTCCCG
Hist1h1a_5	GACTGGCGCCGTCTCCGACA
Hist1h1a_6	AGTGAAGGCGAAAGCATCCG
Hist1h1a_13	ACTTTCGCCTTGGAAGCCTT
Eftud2_1	TGAGGGGTTAACCGGCTCCA
Eftud2_2	GCATACCTACACTGGCGGCG
Eftud2_3	GTACTACCCCACGGCCGAGG
Eftud2_7	GAGCATTGTCATTCGCCCGC
Rbm15_1	CCCGCGCTCGTTTCACACAG
Rbm15_2	TTACGCCCCGTCATCCAGCG
Rbm15_3	TCGGTCAAATTCTCGTGCCA
Rbm15_294	CAAGCAAAACTGGTGAACAG
Srrm1_1	TAACGAAGGCTGTTACCGAG
Srrm1_2	AACGGCATTCGCCCTCACCA
Srrm1_3	GACGGCCGGTGTCTTCGCCG
Srrm1_6	CTCGGTCACGATCCAAATCT
Tuba1a_4	GCCAGCTTACCGATGACCGT
Tuba1a_5	CAGCCGCGAAGCAGCAACCA
Tuba1a_16	CAACCTGTTTAGGTTAGTGT
Tuba1a_163	ACCCACATACCAGTGCACAA
Smarcc1_1	GGTGACTATGGCCGCGACAG
Smarcc1_2	CGTTACGATCCATTCGGGAT
Smarcc1_4	AATATGCTGAACTACGTGCC
Smarcc1_5	GATCACCTCAGGTAAGTTAG
Plec_1	GCTGGTGTACACCGATACGG
Plec_2	GCCGGAGGTTGTACTCAGTG
Plec_3	GTAAGCGGTATGCCTGAGGG
Plec_4	TGCCGCCGTGATGACCCCAG
Dhx9_1	ATAAGCCCCAACTCTTACCG
Dhx9_5	GAGGTTCGATTGCCTTTGCA
Dhx9_12	GGGATTTTCGCACGTGAACA
Dhx9_13	ACACAATCTGCCCATCCGAC
Rpl26_1	TTGTGCAGGTCGTTATCACC
Rpl26_2	GTATGTGTCCTTGCTTGGCG
Rpl26_3	ACTTGCACTCAGGTTGTTCG
Rpl26_49	GCTTCGGTCAGAAGTCACGA
Ddx21_1	GACGGATATCGAGGCCGCAT
Ddx21_3	GCCCCACTGCGGAGTTTTCC
Ddx21_6	CACTTACTCTGACCACCGTA
Ddx21_7	TCGCTACTACTTTCCTCACC
Rpl10_1	TACCACTACCTACCTTCTGG
Rpl10_4	ACAATACCGGTAACTATAGA
Rpl10_6	GTTCAGCACTCACCACCGGG
Rpl10_9	GTTATTTCCCCATTCAGCAC
Rpl18_1	GAACGGACATAGGGTCTGTG
Rpl18_2	GACTACTAACCATGCGGGAC
Rpl18_3	ATCATGGTAAGCTCGCTGAG
Rpl18_4	GGCGAATGTCAACACCCTGA
Tubb5_1	TTCGTTTTCGGTGAGTTAGG
Tubb5_2	ACAGTTGCCGCCGTCTTCCG
Tubb5_3	TCACCGTGGTAGGTACCGGT
Tubb5_12	TCCTTACCTTAGCACCGATC
Ppp1r9b_1	GTTCGAACGGAGCGTCCCCG
Ppp1r9b_2	TCTTCGAGAAAGCCGACTCG
Ppp1r9b_6	GCGTCGGTCATAGTCCTCGT
Ppp1r9b_453	TCTGTACTTAGGAACACCAA
Dhx15_1	GCTGCAACACAACCGATCCT
Dhx15_2	CCGCACGCTTCTTGCCGGAG
Dhx15_4	GAGTATATGCGATCCTTGCC
Dhx15_6	AAGTAAGTAGTTAAACGACC
Rps10_1	GAATCAGTACCTTTGGGCCG
Rps10_2	CAGAGAGGCGGCTTTGGTCG
Rps10_7	GCTCCGGGTGCTTAGGCATG
Rps10_37	GAGGAGAGGAGATACTCACG
Epb41l2_1	TCTCTCGATTCATACCCCCG
Epb41l2_2	CTGTCCAAAGATTGACGGCG
Epb41l2_4	CCGCTACAGCGGCCGCACGC
Epb41l2_8	ACCGGGCAGCTAAACGGCTA
Igf2bp1_1	AGAGGCTTACGAGAACGACG
Igf2bp1_2	CGTCGGGCGACTCATTGGCA
Igf2bp1_3	ATAGCGCCTACATACTGCGT
Igf2bp1_4	TGAAGCCGGAACCCGTATGT
Rpl36a_1	GACGACCGTACCATGTTCGC
Rpl36a_4	GGTTAGTGATTGCCGACACA
Rpl36a_26	GTTTTTCTGTTCTGTTTACA
Rpl36a_36	AGCCCAACTGCAGATCTAAG
Rrbp1_1	CGACGTCTCCTTCATGGAGA
Rrbp1_6	TCAGAAGGGTCCCCTAATCA
Rrbp1_7	GCGTGTATCCGCTGTGGCTG
Rrbp1_40	GTAGAAGGGGCCCAAAATCA
Eif3c_1	GTATTCGGATGTAGAATCGG
Eif3c_2	ATGTCGCGATTCTTCACCAC
Eif3c_5	ACCTATGGTGGCTATTTCCG
Eif3c_8	ATCATGCGCTCCACTCCCGC
Abce1_1	GATGACGCGATCTGCTAGAT
Abce1_5	TATTAGAGATCGAATCGTAA
Abce1_6	CACTTACCCATCCGAACCAC
Abce1_9	GAAGAGACCCCAACAACTAC
Hspa5_1	CCGTGGCATAAACCCCGATG
Hspa5_2	TGAACACACCGACGCTGACG
Hspa5_23	GAACATCCTTGTGTTTGACC
Hspa5_32	TGGCTGATTATCGGAAGCCG
Nop58_1	GTGAAGACTTACGATCCCTC
Nop58_4	GTCCTGTTTGAAACGTCCGT
Nop58_5	ACATTATGCGGTGTAGGGAA
Nop58_6	TGTAAGTAATCGGGCGGGTG
Rps23_1	GTGCCATTGATATTGCAGAG
Rps23_3	TGTTTTTTAGGCAAGTGTCG
Rps23_5	CACCCATCTTGCCGGCGCCA
Rps23_13	AGAGGCACCCCCAAACGGAT
Hspa1a_1	GAGCCGGTCGTTCTTCCCGG
Hspa1a_3	TCGCCGGTCTAAACGTGCTG
Hspa1a_5	GCGTCGAACACGGTGTTCTG
Hspa1a_29	TTCGGGGCCCAGGCGCCCAA
Eif3b_1	CGTCGTCTACGAAATCCTCG
Eif3b_2	GAGCGTCTAGAGCTACGAGG
Eif3b_3	CAGCGGGGTATCGCCCTCTG
Eif3b_4	TCAATCCCGTCCGCTTCCTG
Atp5f1a_1	ACGTCGCGATTGGTCAGAAG
Atp5f1a_2	GTTATCTATGCGGGTGTACG
Atp5f1a_4	CCGCCGACCCCCTGGTCGTG
Atp5f1a_21	GATGGTATTGCGCGAGTGCA
Ctnna1_1	GCCGTCGTACACCAGACGGG
Ctnna1_3	CTGCCACAATGCGCTCCCGA
Ctnna1_5	GCTTCAATCAGTACTAATAG
Ctnna1_8	AAATTGCGGAGGCGGGATCC
Ckap4_1	GGACGGGGTCTACTCAATGC
Ckap4_2	ACGTCATCCGCGCCGCCCGA
Ckap4_6	CCCGGGCATCCTTCACCACG
Ckap4_8	ACCTATCCAGGTCGTTCCGC
Nolc1_1	GACGACAGCAGTGACGATTC
Nolc1_2	CGACCGGCGCTGTGAGTCCT
Nolc1_4	CGGCTGAGTAGAAGTAGTGC
Nolc1_5	TTAAACCAGCGAGGTGCAGC
Prph_1	CGCCGCCAACCGCAACCATG
Prph_2	GGAGAAATCGAGGCGCTCCG
Prph_3	TCCTTCGCGAACGGGAATAG
Prph_7	GTAGGAACTTCGAGACCTGC
Prmt5_1	CCATACGGCCACCCACCTTG
Prmt5_2	ATACAGCCTGATCCGCCGCT
Prmt5_3	TGGTATAGGAGCGGCCGGTA
Prmt5_4	ACGCGTGAACCTACCTCGGT
Prpf31_1	CGTTTGGCATACATACCCCT
Prpf31_2	TTGCGGTACCTAGGGCAAGT
Prpf31_3	ACAATTCGTGACCGCTCCTC
Prpf31_4	GGATTACATCCGCACAGTCA
Ccar1_1	GACACGACGGACTCTCCGAG
Ccar1_2	GTTTCCCACTCTGAGCGGGT
Ccar1_12	GCCACTGCGGTCTCACAACC
Ccar1_15	GTCGACAGGCTAAGGCTTGT
Rps8_1	ACTCACCCATCGCTCGGCGC
Rps8_2	ACGGCCCGCTGCCAACACGA
Rps8_10	GCAGGGCAAGCTTCTAGGTG
Rps8_14	GTGCGTTGTCTTCCTGTAAG
Flnc_1	CGCATCCACAGTAAACTCGG
Flnc_2	GGGACGTCGGGATACAGTCG
Flnc_4	TTGGTAGACGTACCCTGAAG
Flnc_5	ACTCGATCTTGGCTTCGCAG
Kank2_1	CTACTCGCACGGTGTCCACG
Kank2_5	TGGGAGCGAACTGTAACGAT
Kank2_7	GTCAACATCGCCGACAGCAA
Kank2_13	TGAGGCGGACGTCAACATTC
Ptbp1_1	CGTAGACGCCTTGGAAACCC
Ptbp1_4	CGGCAGGACTTACCCGTCCA
Ptbp1_5	GGTTAACTACTATACATCGG
Ptbp1_16	AGACATAGCAGTCGGTACAA
Kifc1_1	GAAGACGATCACGCTCCCCA
Kifc1_9	GCCGATCATCAGATCGTGAG
Kifc1_10	ATGACTCGTGTCCGTTTCTG
Kifc1_12	GTAGGTGGCATATAAACCTT
Rpl31_1	ACGTTGACCGTCTGTAGATC
Rpl31_2	GCCATCTAGACGCAGGCGAC
Rpl31_6	CACGCTTCTTGAAGCCCCTA
Rpl31_22	CTAATAAAAATGTGTTGCTA
Rps4x_1	TAGCGCAGCCATGGTAAGGC
Rps4x_2	CCATACACAGGTTCCCTAGG
Rps4x_3	TATTACACCGGAGGAGGCCA
Rps4x_11	TACGAGCATCATGGGTCACC
Rplp0_1	TCGTAAGTGTGGAGCGGGCC
Rplp0_5	CATACAGGGTGTCCGCAACG
Rplp0_13	CCGCATGTCGCTCCGAGGGA
Rplp0_53	CTGCTGGATGATCAGCCCGA
Nphs1_1	CGGGTGTCATCCCGAGACCA
Nphs1_2	CCCCGGACACCTGTATGACG
Nphs1_3	ACCATCGCAGCAGGACCCGT
Nphs1_8	AGGGCGTCTGCGGATTCGCC
Nck1_1	AATCAATGGCATGGTTGGCC
Nck1_7	AGGTCATAGAGACGTTCTCC
Nck1_14	CCTTGCTCACTTGTAAAGAT
Nck1_23	AAGATTCACTGTCACGAATG
Nck2_2	CGCCTACGTAGCAGAACGAG
Nck2_5	TTACGCTCCACATAGTTGGA
Nck2_10	GAGTGTGCGCTCAATGAGCG
Nck2_14	GTGGACAGCGTCTACTGCAT
Was_1	ATCACAAGTTCACGATACCG
Was_2	CTCTAGACATGTCAGCCACG
Was_3	TAGCCGACCAGCCTGGAAAG
Was_4	GGGCACCCCCCATAGGTACA
Arpc2_1	GCAGATAGTCCCGGAACGTG
Arpc2_2	CGCGCTCAAGTTCGAGAACG
Arpc2_3	GGTACGGAGCAAAAATCTAG
Arpc2_10	TCGCATTCGTGTATGAATAT
Arpc3_1	CAGAGACTTACTCTCGCGAG
Arpc3_3	CGGTAAGCATTCGAGCCCCA
Arpc3_8	TTGGCATAAATGGCGTTGAG
Arpc3_17	TGTCCGCTTCATTCTACAAG
Satb1_1	GCCACGAACCAAAATTTCCG
Satb1_2	GGAATCTTCGGATCATCGAC
Satb1_4	GGAGCACGCGGAATTTGTAT
Satb1_7	AATGGTCGCACACCACAGTA
Satb2_1	GAGATCTTTGTGCGAGACCG
Satb2_2	AGAGCACGCTGAGTTCGTCT
Satb2_3	GAGGTCTGTTGTCGGTGTCG
Satb2_4	TATCTCTGGTCGGTTTCGGC
Arid1a_1	CAATCGATGATCTCCCCATG
Arid1a_2	GCAGCTGCGAAGATATCGGG
Arid1a_3	TCGGCGATCAGTAGCAGCGG
Arid1a_6	GCCGGAAGTATGAACCCTAT
EV	GAGACGGACGTCTCT
Non-target1	GCGAGGTATTCGGCTCCGCG
Non-target2	GCTTTCACGGAGGTTCGACG
Non-target3	ACGTGTAAGGCGAACGCCTT
Non-target4	GACTCCGGGTACTAAATGTC
Non-target5	CCGCGCCGTTAGGGAACGAG
Non-target6	ATTGTTCGACCGTCTACGGG
Non-target7	ACCCATCGGGTGCGATATGG
Non-target8	AAAACGGGATTGGAGTCTGG
Non-target9	CCTGGACTACCCGATCAAGA
Non-target10	GGAGGCAAGAATGCTGATGG
Non-target11	TACGAGCCCCTCGTGTCCGG
Non-target12	ACGTCCAAGGACTATGAGAA6
Non-target13	TACTAACGCCGCTCCTACAG6
Non-target14	GGGCCCGCATAGGATATCGC

### Sheet: Barcoding_primers
F primer #	Illumina P5 adapter AATGATACGGCGACCACCGAGATCTACAC. Index 2 (i5) Adapters TCTTTCCCTACACGACGCTCTTCCGATCT [Barcodes] Forward Primer in plasmid GCTTTATATATCTTGTGGAAAGGACGAAACACC
F1	AATGATACGGCGACCACCGAGATCTACACTCTTTCCCTACACGACGCTCTTCCGATCTATCATGCTTAGCTTTATATATCTTGTGGAAAGGACGAAACACC
F2	AATGATACGGCGACCACCGAGATCTACACTCTTTCCCTACACGACGCTCTTCCGATCTACGATCGATACACGATCGCTTTATATATCTTGTGGAAAGGACGAAACACC
R primer #	Illumina P7 adapter:CAAGCAGAAGACGGCATACGAGAT. [Barcodes] Multiplexing PCR Primer 2.0GTGACTGGAGTTCAGACGTGTGCTCTTCCGATCT Reverse Primer in plasmid CCGACTCGGTGCCACTTTTTCAA
R1	CAAGCAGAAGACGGCATACGAGATATAGCGTCGTGACTGGAGTTCAGACGTGTGCTCTTCCGATCTCCGACTCGGTGCCACTTTTTCAA
R2	CAAGCAGAAGACGGCATACGAGATGAAGAAGTGTGACTGGAGTTCAGACGTGTGCTCTTCCGATCTCCGACTCGGTGCCACTTTTTCAA
R3	CAAGCAGAAGACGGCATACGAGATTGCGTGATGTGACTGGAGTTCAGACGTGTGCTCTTCCGATCTCCGACTCGGTGCCACTTTTTCAA

### Sheet: Reads_count
gRNA	Gene name	gRNA name	Input	BFP+_mCherry-	BFP+_mCherry+
TTTGCGCTTCGCGCCACCTG	Hist1h1e	Hist1h1e_1	1797	232480	1999
TCTTCAGGCCGAGCTTGATG	Hist1h1e	Hist1h1e_28	4266	177803	44434
ACGCTCGCATCACCAAACTG	Gtf2i	Gtf2i_1	2294	147422	60
GGTCGATGGCATGCCCCCCG	Gtf2i	Gtf2i_3	3288	116012	2153
CTCGCGGTTCATAGCATCAG	Myh9	Myh9_8	2182	58409	2223
CGCAGCCAAGAAGCCCAAGA	Hist1h1e	Hist1h1e_87	2820	47310	23
TATCGCGGAGAACCTTACGG	Hist1h4a	Hist1h4a_5	2459	46181	61
GATTCAATGCCTAGAAAGGA	Actbl2	Actbl2_70	4365	42036	15140
GAACGCAGAAGGCTGTCGTG	Cobl	Cobl_24	2288	32282	59
CATTAAGGTAAAAGTGTTAG	Rps18	Rps18_16	3672	30599	2329
TGCGTAGCGTTAAGTTGGAG	Ddx17	Ddx17_1	8062	27294	1030
GGTCATCATCGAGAGCGACC	Tpm1	Tpm1_2	19110	26822	31611
ACGTGCGCGAGGTAAGTCTG	Gcn1	Gcn1_2	4630	25165	2790
ACACGTGGTACCCAATGAGG	Gsn	Gsn_3	2688	22523	473
TTCGGGGCCCAGGCGCCCAA	Hspa1a	Hspa1a_29	6903	19569	507
CCGTGTAATGGCAGACTCCG	Tjp1	Tjp1_2	2923	16637	622
AAGCGGGTACGGGAACGCTG	Myh9	Myh9_3	2392	14730	315
TCCTTCGCGAACGGGAATAG	Prph	Prph_3	1207	14104	4682
GGTATCCCCTTTTCGTGTTG	Rai14	Rai14_6	2495	12018	6978
TTATGGTAAGATACCGGTTA	Rbmx	Rbmx_2	2418	11477	4268
CGTAAGGTGAGACTGATCCT	Rpl3	Rpl3_2	5087	11391	720
TATCCCAACAGGTAACTACG	Flnb	Flnb_1	2706	10527	3176
CGACACGCGCGCCTCCCGGG	Myh9	Myh9_4	287	10015	87
TTGCGAGGTCGTAATGTTCG	Gtf2i	Gtf2i_2	6021	9819	524
CAATTACGCCTCTAACCAGA	Iqgap2	Iqgap2_2	6377	9313	1915
ACTCACCCATCGCTCGGCGC	Rps8	Rps8_1	761	8691	234
AAGCGGCCAGAGACGGTACG	Myo1c	Myo1c_1	5619	7430	2316
CTGAACATGGCTTCACCCTG	Rps7	Rps7_14	7043	6971	7238
CGCAAGGTACCAGACGCAGC	Svil	Svil_10	4772	6540	2163
GCTGCGGGTATGTATTGCTT	Matr3	Matr3_6	3116	6228	11275
GCCACTGCGGTCTCACAACC	Ccar1	Ccar1_12	1683	5848	2141
CGGCCCGGTGAGTGGACAAG	Fbl	Fbl_5	3387	5734	12984
GAGATCTTTGTGCGAGACCG	Satb2	Satb2_1	4830	5190	378
GCGTCGAACACGGTGTTCTG	Hspa1a	Hspa1a_5	3088	5095	8957
TTACCGTTTTCGCCTTGGCA	Hist1h1e	Hist1h1e_9	1786	5003	804
CTGTCCAAAGATTGACGGCG	Epb41l2	Epb41l2_2	1903	4742	2926
TGTGTGGCCCGGATACGGTA	Flnb	Flnb_5	2656	4379	20
ATCACAAGTTCACGATACCG	Was	Was_1	8247	3766	6422
ACTCGATCTTGGCTTCGCAG	Flnc	Flnc_5	3278	3665	0
ATAAGCCCCAACTCTTACCG	Dhx9	Dhx9_1	3195	3491	2405
TATCAGATCGGCTCCCTCCA	Rbmxl1	Rbmxl1_41	3180	3468	1562
CACAGCCCGGACACGGTACG	Flna	Flna_1	1696	3451	325
TTACGCTCCACATAGTTGGA	Nck2	Nck2_5	2767	3244	1720
GATGTTCATCCGGTGCTACC	Actbl2	Actbl2_5	1107	3166	515
GAATCAGTACCTTTGGGCCG	Rps10	Rps10_1	2963	3057	354
CAGGTCGAAGATCAGAATAC	Ctcf	Ctcf_7	6948	3039	5240
GCTCCCCGTGTTAAAAGTAG	Cobl	Cobl_1	2319	2952	874
ACGACCCCCGGATCATCACA	Avil	Avil_5	2095	2651	1670
GAAACGCCATAGACGGCTGG	Sptbn1	Sptbn1_10	1950	2618	929
GCGTGTATCCGCTGTGGCTG	Rrbp1	Rrbp1_7	2489	2593	201
AACGACGGCAGCTCTTCGTG	Iqgap2	Iqgap2_1	2420	2581	5168
GTTTTGACACGGCGAACCAA	Raly	Raly_1	3315	2264	974
AGGCGGCGGGCGTCACCAGA	Flna	Flna_2	2542	2207	20
TGTCATGCGAGCGACCTGAA	Tjp1	Tjp1_3	3543	2192	797
TCTAGTCGTAGAATGGCATG	Actbl2	Actbl2_1	4391	2016	19168
GCCGTGTGACAGTCGATGAC	Eef1a2	Eef1a2_6	781	1989	120
ACGTCATCCGCGCCGCCCGA	Ckap4	Ckap4_2	1699	1977	366
GTACTGTACATACTAGATCC	Rpl3	Rpl3_6	3756	1951	2940
GGTTGCAGCCAAGAAAAAGT	Hist1h1c	Hist1h1c_86	1452	1891	0
CGCCTACGTAGCAGAACGAG	Nck2	Nck2_2	4633	1791	1191
AACCAAGGTAAGAGCCCGGT	Lima1	Lima1_107	4543	1747	4253
AATGCTCACCATCACTCTTG	Myl6	Myl6_4	4855	1600	430
GTCGACAGGCTAAGGCTTGT	Ccar1	Ccar1_15	6310	1484	1080
CGACTTACCAAAAACTGTGT	Hspa8	Hspa8_2	5532	1447	0
CGACTGGGTAGCCAAGAAGC	Myh11	Myh11_9	2654	1421	629
CCCCGGACACCTGTATGACG	Nphs1	Nphs1_2	2762	1407	474
CAAGCAAAACTGGTGAACAG	Rbm15	Rbm15_294	1934	1405	357
AGGAATATCCTTGCTTACCC	Anxa1	Anxa1_9	2034	1395	2072
TTGGTAGACGTACCCTGAAG	Flnc	Flnc_4	3413	1355	507
AATATGCTGAACTACGTGCC	Smarcc1	Smarcc1_4	2706	1307	0
AAATTGCGGAGGCGGGATCC	Ctnna1	Ctnna1_8	2248	1224	514
GGACGCAAAGGAAGTAAGTT	Slc25a5	Slc25a5_4	3838	1216	498
TTGCGGTACCTAGGGCAAGT	Prpf31	Prpf31_2	2657	1214	0
ATAGCGCCTACATACTGCGT	Igf2bp1	Igf2bp1_3	3194	1200	275
TTACGCCCCGTCATCCAGCG	Rbm15	Rbm15_2	2642	1200	1012
AGACATAGCAGTCGGTACAA	Ptbp1	Ptbp1_16	3355	1177	1060
GGAGCACGCGGAATTTGTAT	Satb1	Satb1_4	568	1110	1084
CAGAGACTTACTCTCGCGAG	Arpc3	Arpc3_1	1720	1106	238
TCCGGATTGGGCTCACCTAG	Abcf2	Abcf2_6	4523	1081	1339
CGTCTTTGCATCTAGTGACA	Alb	Alb_3	2544	1023	5386
TCTACTGTCGTACGACAGAG	Tjp1	Tjp1_1	2714	997	0
GGCGGCCACAACGGGCTTTG	Hadha	Hadha_9	2219	979	2205
GCGTCGGTCATAGTCCTCGT	Ppp1r9b	Ppp1r9b_6	1405	976	0
CGCCGCCAACCGCAACCATG	Prph	Prph_1	4038	934	132
GAATTAAGGAACGCCTGTCG	Rtcb	Rtcb_5	500	918	0
CAGCCGCGAAGCAGCAACCA	Tuba1a	Tuba1a_5	308	891	1787
ACATTCGAGTAAGCGCTGCG	Ddx1	Ddx1_1	2862	879	1769
GTCAACATCGCCGACAGCAA	Kank2	Kank2_7	4132	879	3954
GCTTCGGTCAGAAGTCACGA	Rpl26	Rpl26_49	3562	860	0
GGGACGTCGGGATACAGTCG	Flnc	Flnc_2	1741	853	0
GCCACGAACCAAAATTTCCG	Satb1	Satb1_1	4274	852	5543
GGAAGATCGCGCGCGATGAA	Slc25a5	Slc25a5_3	2199	841	0
ACTGAGACTGCCAATCGCCC	Hadha	Hadha_48	4019	834	1873
TTGCATCAACTATGAAGGTG	Myl6	Myl6_9	4617	818	1700
GATTGATCCTCACGATCTGT	Myh14	Myh14_11	4663	791	734
GGACACAACCGAGGACTCGG	Cobl	Cobl_9	4420	785	351
AAATGCGGACCCAACTTCGA	Immt	Immt_7	4223	742	143
CCTTGCTCACTTGTAAAGAT	Nck1	Nck1_14	1817	739	3724
TCGTAAGTGTGGAGCGGGCC	Rplp0	Rplp0_1	945	718	7644
CTAATAAAAATGTGTTGCTA	Rpl31	Rpl31_22	1500	715	0
GGACCCCGTTACAACGGAGT	Myh14	Myh14_4	4353	715	4091
AATGGTCGCACACCACAGTA	Satb1	Satb1_7	2299	713	3105
ACACAATCTGCCCATCCGAC	Dhx9	Dhx9_13	631	710	0
TGAACACACCGACGCTGACG	Hspa5	Hspa5_2	2731	702	78
TTTCTTGACAGGTCGTTCCA	Ddx5	Ddx5_18	2121	694	2798
AGACGGTGAGTGAAGCCGAT	Rpl30	Rpl30_1	3267	678	435
ACCGGGCAGCTAAACGGCTA	Epb41l2	Epb41l2_8	129	675	70
GATGACGCGATCTGCTAGAT	Abce1	Abce1_1	1946	638	0
CAACGGCTGCATCAACTATG	Myl6b	Myl6b_2	2386	625	0
GACGACAGCAGTGACGATTC	Nolc1	Nolc1_1	4314	622	164
GGTGCGCACACTGCGACTGG	Lmnb1	Lmnb1_1	3253	617	0
ACCTGAAAAGAACCGGCGCG	Nop56	Nop56_7	3964	607	241
GCCGTTATAAAGCCCCATCA	Hadha	Hadha_6	3145	594	0
CTGCTGAAACGTTTGCGAAA	Flna	Flna_3	1937	590	0
GCTCGCTCGACAGCGCTATG	Atad3	Atad3_11	3289	582	0
CGGCGGTCGCCCCGATCGAG	Slc25a4	Slc25a4_1	2463	577	350
AGACATGTCGGGTCGCGGCA	Hist1h4a	Hist1h4a_1	4632	572	1160
CGACCGGCGCTGTGAGTCCT	Nolc1	Nolc1_2	2286	572	1550
GATGAGCGCTGACAATCTCG	L1td1	L1td1_2	2567	567	0
AGAGGCTTACGAGAACGACG	Igf2bp1	Igf2bp1_1	1450	561	646
AGCGAAGCTGATCGAGCACG	Myh10	Myh10_11	4072	549	2066
CTGCCCGATGGTGGGTAGCG	Ruvbl1	Ruvbl1_11	1549	548	149
CGTACAGCGTGTCTACCACT	Tjp2	Tjp2_4	3779	548	410
ACGTCTCAAAGTCTACACGT	Myl6b	Myl6b_1	1854	547	0
CTTCCCGCCGGTCTCCACGC	Alyref	Alyref_5	3027	546	0
GCCGGAGGTTGTACTCAGTG	Plec	Plec_2	2633	537	0
TGCCGCCGTGATGACCCCAG	Plec	Plec_4	1473	523	0
GAGGAGAGGAGATACTCACG	Rps10	Rps10_37	1053	518	0
ACTTACCAGAGACGCCGGGA	Ctcf	Ctcf_3	9006	516	18742
GGTTCATATACCGGTAGTAT	Iqgap2	Iqgap2_4	2453	508	510
TCACATTCATCTCTGTCATG	Myl6	Myl6_20	4065	501	807
CGTTTCCACCAGCCAACCGG	Tjp2	Tjp2_2	1107	490	0
TGCCTCTGCACTGTTAACCC	Rpl27	Rpl27_18	2788	480	0
CGAGTTTAACAAGGACCAGC	Myl6b	Myl6b_9	2339	473	206
AGAGGCACCCCCAAACGGAT	Rps23	Rps23_13	4733	472	0
TGGCTGATTATCGGAAGCCG	Hspa5	Hspa5_32	1659	465	0
GGTACGGAGCAAAAATCTAG	Arpc2	Arpc2_3	4986	458	427
CGATCCAAATTTGAACGCCG	Ctcf	Ctcf_1	2696	455	0
GTCGACCAAGGGTATCCTGG	Avil	Avil_1	2086	455	0
AGAGCACGCTGAGTTCGTCT	Satb2	Satb2_2	1011	441	0
TGGTTCGGTTGAATACCGTG	Tjp2	Tjp2_1	2734	440	107
CCGCCGACCCCCTGGTCGTG	Atp5f1a	Atp5f1a_4	1955	432	176
CACTACGTGAGTTACCTGCA	Rbmx	Rbmx_1	5852	426	1126
TGCGGCGTGTGGCGGCGAGA	Rpl3	Rpl3_1	4183	417	0
ACTCTTCCCTTCTCCGAGCG	Mthfd1l	Mthfd1l_2	2735	392	1052
GGGCCGCTCAAATTCATTCC	Ddx17	Ddx17_15	4209	388	247
CAATCGATGATCTCCCCATG	Arid1a	Arid1a_1	1401	385	202
GCAGCTGCGAAGATATCGGG	Arid1a	Arid1a_2	2281	378	144
GGGATATCCACAGAGTACCT	Rpl27	Rpl27_4	3158	365	0
TTAAACCAGCGAGGTGCAGC	Nolc1	Nolc1_5	3378	362	592
TACAGTTGCGAAGTACCGCA	Myo5a	Myo5a_3	3406	347	288
CTCAGATCAGGCTTACCAAG	Eef1a1	Eef1a1_1	3928	328	0
TCGTGGACGACCAACCATGG	Actbl2	Actbl2_2	3599	311	536
ACCTATGGTGGCTATTTCCG	Eif3c	Eif3c_5	3420	305	133
CGCAGCGATATCGTCATCCA	Actb	Actb_3	3347	303	0
ACATTATGCGGTGTAGGGAA	Nop58	Nop58_5	3923	298	0
TGTCCACTTACATTCCGGAT	Rpl13	Rpl13_2	2405	291	0
TGGGAAAACATTCACCCGCC	Ctcf	Ctcf_2	1475	291	0
GTATTTACCAAATCGCCGTA	Vcp	Vcp_1	691	286	0
TCGGTCAAATTCTCGTGCCA	Rbm15	Rbm15_3	2317	282	447
CTGAGTCTTCGTCCTATGGG	Mybbp1a	Mybbp1a_24	1634	282	2327
CACGAGTCCGACACCTTCCG	Avil	Avil_3	3270	281	426
CGGTAAGCATTCGAGCCCCA	Arpc3	Arpc3_3	2504	280	0
CAGACGCATCCAGCTGGTTG	Tpm1	Tpm1_4	2586	280	277
TCGGCAGCCACGCTGGATGT	L1td1	L1td1_6	1855	271	0
CCGGAGATGCGAGTAGCCAT	Rai14	Rai14_3	1058	270	199
TGGCGTGTCTTCACGAAGGT	Myh10	Myh10_1	3276	270	928
TTGTGCAGGTCGTTATCACC	Rpl26	Rpl26_1	3143	263	0
ACCTATCCAGGTCGTTCCGC	Ckap4	Ckap4_8	545	240	0
GGTGACTATGGCCGCGACAG	Smarcc1	Smarcc1_1	5135	235	269
TCCCACTTTTCATAACAAGT	Rpl30	Rpl30_25	537	232	0
ATGTCGCGATTCTTCACCAC	Eif3c	Eif3c_2	2618	229	0
AGAGGTTGCCCAGCTAACGG	Atad3	Atad3_3	1003	227	0
GAGGTACGACCGCATTTCAC	Lmnb1	Lmnb1_3	2812	221	279
GAACATCCTTGTGTTTGACC	Hspa5	Hspa5_23	4309	214	106
GGAGAAATCGAGGCGCTCCG	Prph	Prph_2	1184	209	13829
AATGTCATCGACCTGCACCT	Ruvbl2	Ruvbl2_12	4067	203	184
CAACGACGCCAGGTTTTGGT	Rpl4	Rpl4_5	999	201	143
GAAGACGATCACGCTCCCCA	Kifc1	Kifc1_1	4886	200	82
TCACCGTGGTAGGTACCGGT	Tubb5	Tubb5_3	2809	198	0
CGTTACGATCCATTCGGGAT	Smarcc1	Smarcc1_2	1570	192	0
AATCATTACAGGCTGAAACT	Tpm1	Tpm1_23	1450	187	1085
CAGAGAGGCGGCTTTGGTCG	Rps10	Rps10_2	1177	185	0
AGGCTCACCTTGTGGGCATG	Rpl27	Rpl27_10	3401	184	615
GTCCAGGATCCCGATAAATG	Myh9	Myh9_2	2569	183	97
TCCCGCCAAACAAGCTCATG	Gsn	Gsn_4	4102	183	692
TTGGCATAAATGGCGTTGAG	Arpc3	Arpc3_8	3570	183	1236
CATCCGACAGTCCATCTCAA	Rps16	Rps16_43	3794	180	201
AGTCTCTTTGCAGATCGAGG	Rpl12	Rpl12_5	3698	178	0
GTTTTTCTGTTCTGTTTACA	Rpl36a	Rpl36a_26	1298	177	0
ATACAGCCTGATCCGCCGCT	Prmt5	Prmt5_2	2796	174	0
CGTGCAGGTCTTCGGACGCA	Rps16	Rps16_1	4413	171	0
TATCTCCGCCCCACGCCCTG	Rps18	Rps18_14	1785	170	0
GCCGTTGACCACTATGCCAA	Sptan1	Sptan1_1	3420	170	570
AGTTGGCGATGACATTGCCA	Rpl12	Rpl12_70	3837	168	0
AATTACGATGGACGGGGCCA	Nop56	Nop56_2	3048	167	0
GTTGGTTGCAGCGAATGTCA	Ddx5	Ddx5_1	2717	167	0
GACCCTTACCCAGTGTGACT	Myl6	Myl6_1	2824	164	4838
CTCTAGACATGTCAGCCACG	Was	Was_2	2142	158	787
GAGAGCCACGGTCTACCACG	Gtf2i	Gtf2i_4	1824	152	0
AAGATTCACTGTCACGAATG	Nck1	Nck1_23	5476	146	3235
CGTTTGACACTGTTCGTCGT	Slc25a4	Slc25a4_12	4035	143	586
CGGACTTCACGGTTGACTCG	Flnb	Flnb_2	3314	139	0
TCGCCGGTCTAAACGTGCTG	Hspa1a	Hspa1a_3	1288	139	0
GAGTGTGCGCTCAATGAGCG	Nck2	Nck2_10	2220	138	0
TCCGGACACCAATGGAACGG	Ruvbl2	Ruvbl2_4	3089	137	0
GAGTTTACGCCGAGATGCGT	Myh10	Myh10_4	1915	136	0
GTAGGTGGCATATAAACCTT	Kifc1	Kifc1_12	2602	136	3001
ATATCGGTGTACTCCGAAAA	Rpl4	Rpl4_2	3948	134	0
CTTAGCCGCCGAATCCGTAG	Hist1h4a	Hist1h4a_15	4515	131	0
ACCGACCAACAATGCCGCCG	Flnb	Flnb_4	1944	123	94
ACAGTTCTGTAAGTCCTGCG	Rpl13	Rpl13_10	4379	123	3319
CATGTCCACCACCCTTCACA	Rps16	Rps16_44	2755	121	0
GAACCTGTTAAAGCAGCACC	Ncl	Ncl_65	2782	113	0
CGGCAGGACTTACCCGTCCA	Ptbp1	Ptbp1_4	2319	113	0
GTTATCTATGCGGGTGTACG	Atp5f1a	Atp5f1a_2	6778	111	0
GCGTCGATCTCACCCTGAAG	Sptan1	Sptan1_6	3126	111	0
AGCCCAACTGCAGATCTAAG	Rpl36a	Rpl36a_36	4826	109	0
GCCGCACCCATTGACCGTGT	Hnrnpm	Hnrnpm_3	3430	109	1440
ACGTCGCGATTGGTCAGAAG	Atp5f1a	Atp5f1a_1	3131	108	0
ATTGTTCGACCGTCTACGGG	Non-target6	Non-target6	2463	107	0
TCCATAGAACTGCCCGTATG	Gsn	Gsn_5	1587	107	135
GGCCAAAGCGGCTCGCGAGT	Atad3	Atad3_12	2366	106	0
GAGGTTCGATTGCCTTTGCA	Dhx9	Dhx9_5	1342	106	0
CTTGGTCACAGCCGCCGCCG	Hist1h1c	Hist1h1c_16	3489	104	2218
TGCCAACGACTGGTTACCCC	Rpl3	Rpl3_7	2729	103	0
GGAACACCTTCAGCACACCG	Hist1h4a	Hist1h4a_50	6370	102	0
TATGTATTTACCTGCACCAT	Hspa8	Hspa8_8	2515	102	0
CTTTGGCGAGGGGAGCGCCG	Rpl8	Rpl8_3	7436	102	928
GCTGCAACACAACCGATCCT	Dhx15	Dhx15_1	2765	95	0
ACCAAGACCACTGGCCGCAG	Rps18	Rps18_80	7981	94	0
GTTGTAGTTACGACTCATGG	Rtcb	Rtcb_3	2137	94	0
ACACCGTGGAGATACAGACC	Matr3	Matr3_4	2382	93	0
CAAAGAGTCGGGCATTGGCA	Rpl13	Rpl13_40	3337	92	0
ACGCGTGAACCTACCTCGGT	Prmt5	Prmt5_4	2028	92	0
TATTCAGATCATCCAAGTGG	Rbmxl1	Rbmxl1_82	4849	90	0
GAAGAGACCCCAACAACTAC	Abce1	Abce1_9	1661	89	0
ACAATTCGTGACCGCTCCTC	Prpf31	Prpf31_3	954	86	0
TGAAGCCGGAACCCGTATGT	Igf2bp1	Igf2bp1_4	2001	85	1454
GGCACCCATGTCTCGGTCTG	Rpl18a	Rpl18a_14	1482	83	0
TTACCTGACGCGCATCGAGA	Nop56	Nop56_1	3318	82	0
CTTTCTGCAGTTAAACACAG	Rpl12	Rpl12_48	1985	80	0
CTGCCACAATGCGCTCCCGA	Ctnna1	Ctnna1_3	2575	77	0
GTTAGGTCATCGTATTGAGG	Rpl4	Rpl4_4	2675	75	0
CACTTACCCATCCGAACCAC	Abce1	Abce1_6	2115	75	0
GGACATTGCGAAACCGGATC	Mybbp1a	Mybbp1a_2	2734	74	0
GCCGCGCATTAGCCACATCC	Ruvbl1	Ruvbl1_4	2164	74	0
GTTCAGCACTCACCACCGGG	Rpl10	Rpl10_6	1464	73	0
GACGTCGTTGGAGTTGAGCG	Avil	Avil_2	4000	67	0
ACTGCAACACCTTACAGATG	Ddx5	Ddx5_34	3977	66	0
TCTCTCGATTCATACCCCCG	Epb41l2	Epb41l2_1	2263	65	0
ATCCGTGGAGTTATCGACAT	Sptan1	Sptan1_4	3221	65	367
CGGACCGCCTGTCCGAGCGA	Tjp1	Tjp1_4	2008	62	360
GGAGGCAAGAATGCTGATGG	Non-target10	Non-target10	2463	60	0
CCGCTACAGCGGCCGCACGC	Epb41l2	Epb41l2_4	795	57	0
CGTTTGGCATACATACCCCT	Prpf31	Prpf31_1	2100	56	0
GCCGTCGTACACCAGACGGG	Ctnna1	Ctnna1_1	4755	51	0
ACAGTGCAGCGATACGTGCG	Myo5a	Myo5a_1	2995	47	0
CGGCCCCGCCATCAGGTAAG	Mybbp1a	Mybbp1a_3	2666	45	0
AAGTCACTTACATTAGCACT	Eef1a1	Eef1a1_3	1453	42	0
GAGCCGGTCGTTCTTCCCGG	Hspa1a	Hspa1a_1	852	41	97
GTTCGAACGGAGCGTCCCCG	Ppp1r9b	Ppp1r9b_1	1973	39	0
GTATGTGTCCTTGCTTGGCG	Rpl26	Rpl26_2	1643	38	0
GGTTAACTACTATACATCGG	Ptbp1	Ptbp1_5	3316	37	0
ATAGTCCGTACTGCCCACAA	Sptan1	Sptan1_5	2065	37	0
GTCGAGCTCCTCGCTCACGG	Myo5a	Myo5a_2	1439	34	192
CACTTACTCTGACCACCGTA	Ddx21	Ddx21_6	2963	31	0
TCGCATTCGTGTATGAATAT	Arpc2	Arpc2_10	2301	26	114
CTCCGACACCGAAGGTCCCG	Hist1h1a	Hist1h1a_1	2102	23	0
ACCGAGCGCGAGGAGGTGCG	Lmnb1	Lmnb1_4	2229	19	0
GCTCACGTTTGACATCCTCC	Vcp	Vcp_9	7274	0	0
GACCGAGTTAGAGGACCAAA	Hnrnpu	Hnrnpu_19	5789	0	0
CGTCGTCTACGAAATCCTCG	Eif3b	Eif3b_1	5609	0	0
TGTTTTTTAGGCAAGTGTCG	Rps23	Rps23_3	5232	0	0
GAGCGTCTAGAGCTACGAGG	Eif3b	Eif3b_2	5028	0	0
GCAGGGCAAGCTTCTAGGTG	Rps8	Rps8_10	4603	0	0
CGAGATCGCTGTTCTCCAGG	Sf3b3	Sf3b3_63	4264	0	0
CGGCCTCCTTACCGTGCCCG	Rpl18a	Rpl18a_1	4056	0	0
GCCATCTAGACGCAGGCGAC	Rpl31	Rpl31_2	4051	0	0
CGGTGGGATAATACCTAGGC	Rpl6	Rpl6_15	3933	0	0
GGACGGGGTCTACTCAATGC	Ckap4	Ckap4_1	3752	0	0
CAGCGGGGTATCGCCCTCTG	Eif3b	Eif3b_3	3659	0	0
TGGCTTCTATTAGAACACCC	Rpl17	Rpl17_6	3396	0	0
CGGCTGAGTAGAAGTAGTGC	Nolc1	Nolc1_4	3363	0	0
TCAATCCCGTCCGCTTCCTG	Eif3b	Eif3b_4	3326	0	0
CTGCTGGATGATCAGCCCGA	Rplp0	Rplp0_53	3296	0	0
GCACGGGACTACGACGCCAT	Ruvbl2	Ruvbl2_1	3269	0	0
AAAGCGTTGGTACCAACTCC	Ncl	Ncl_7	3241	0	0
GGTCGCAGAAGAGCGACGAG	Gcn1	Gcn1_5	3222	0	0
GGGACTGCTAACACATAGCG	Raly	Raly_6	3129	0	0
GACTGTGGCGTAGTTCCCGG	Rpl8	Rpl8_1	3114	0	0
GCCCCACTGCGGAGTTTTCC	Ddx21	Ddx21_3	3104	0	0
GTATTCGGATGTAGAATCGG	Eif3c	Eif3c_1	3049	0	0
ATGGTTGAAGCAGATCGCCC	Rbmxl1	Rbmxl1_71	3000	0	0
TGAGGGGTTAACCGGCTCCA	Eftud2	Eftud2_1	2924	0	0
ACGGCCCGCTGCCAACACGA	Rps8	Rps8_2	2908	0	0
GCCGCGCACGCTGCAGTACA	Rps16	Rps16_5	2874	0	0
AACAATATACATTAGCAACC	L1td1	L1td1_85	2850	0	0
TGTAAGTAATCGGGCGGGTG	Nop58	Nop58_6	2795	0	0
CGCGCTCCACGTTGGCAATG	Gsn	Gsn_1	2745	0	0
CTCGGTCACGATCCAAATCT	Srrm1	Srrm1_6	2721	0	0
GTACAAGCTTGTGAACAACG	Sf3b3	Sf3b3_35	2721	0	0
GTGCCATTGATATTGCAGAG	Rps23	Rps23_1	2634	0	0
TACGAGCATCATGGGTCACC	Rps4x	Rps4x_11	2624	0	0
GACACGACGGACTCTCCGAG	Ccar1	Ccar1_1	2601	0	0
GTGGACAGCGTCTACTGCAT	Nck2	Nck2_14	2521	0	0
ATGCGAGGTGGCAATTTCAG	Hnrnpu	Hnrnpu_32	2505	0	0
GCCGCCCGCGTAACCCCTCG	Mthfd1l	Mthfd1l_1	2479	0	0
GAGCATTGTCATTCGCCCGC	Eftud2	Eftud2_7	2460	0	0
TAGCGCAGCCATGGTAAGGC	Rps4x	Rps4x_1	2451	0	0
GCATACCTACACTGGCGGCG	Eftud2	Eftud2_2	2431	0	0
TTGTAGGCTGGCAAAACCCA	Ncl	Ncl_58	2403	0	0
GGGAGAGAAGAATCGACTTA	Rpl7	Rpl7_4	2398	0	0
GAACGGACATAGGGTCTGTG	Rpl18	Rpl18_1	2370	0	0
TAACGAAGGCTGTTACCGAG	Srrm1	Srrm1_1	2367	0	0
GCTACAGGTTTCAGCCCCCG	Fbl	Fbl_3	2324	0	0
ACGCAAAGCCGTCATCGTGA	Rpl27	Rpl27_1	2301	0	0
ACAGTTGCCGCCGTCTTCCG	Tubb5	Tubb5_2	2283	0	0
CTCCGATCTGTACATCCCTG	Rps11	Rps11_4	2263	0	0
GCAGATGTGGATCAGCAAGC	Actb	Actb_178	2210	0	0
CGAGCGGTTCCGATGCCCTG	Actb	Actb_7	2190	0	0
TCGGCTGCCAAGACCAAGGT	Rpl6	Rpl6_4	2158	0	0
TGAGGCGGACGTCAACATTC	Kank2	Kank2_13	2149	0	0
GGACCTCTGCCAGTAAAACG	Rbmx	Rbmx_3	2133	0	0
TCAGAAGGGTCCCCTAATCA	Rrbp1	Rrbp1_6	2109	0	0
AGTGACGTGCCGTCTGCCGA	Iqgap2	Iqgap2_3	2065	0	0
GTTATCCGGCGTGACCGTCG	Immt	Immt_1	2065	0	0
TATTCTAGTGACCGAGACCG	Ddx5	Ddx5_2	2059	0	0
GCCGCCTCGATTCACCCGCG	Alyref	Alyref_4	2057	0	0
ACAGCACGGTCTCTCCAACG	Sf3b3	Sf3b3_1	2040	0	0
GTGAAGACTTACGATCCCTC	Nop58	Nop58_1	2005	0	0
GGTAAGAGCGGAATCCGCGC	Rps18	Rps18_2	1979	0	0
CCATACAACAAGATTCCCCG	Vcp	Vcp_8	1946	0	0
CGCGAGAAGATCATGGCCGA	Hnrnpu	Hnrnpu_33	1910	0	0
TATTAGAGATCGAATCGTAA	Abce1	Abce1_5	1887	0	0
GATGTTCATAGGGCGGCCTA	Alyref	Alyref_6	1886	0	0
TCCCTCCATTACCTCAAAGC	Rpl30	Rpl30_4	1875	0	0
AATCTCGGCCCACTTTGATG	Myh14	Myh14_3	1856	0	0
GTGCGTTGTCTTCCTGTAAG	Rps8	Rps8_14	1821	0	0
TGGATTAAGTCAGTCCAAGA	Hspa8	Hspa8_6	1818	0	0
CGTGGGCGTCATCAAGAACG	Eef1a2	Eef1a2_1	1765	0	0
GATGGTATTGCGCGAGTGCA	Atp5f1a	Atp5f1a_21	1755	0	0
GATCTGCAGCGGAGATGTAC	Hnrnpc	Hnrnpc_11	1746	0	0
TGAACTCCGTGGTGCCATGA	Anxa1	Anxa1_8	1736	0	0
ACCCACATACCAGTGCACAA	Tuba1a	Tuba1a_163	1732	0	0
CGCTCCGCACTGACCCATGG	Nop56	Nop56_6	1711	0	0
GCACGTGGTCTTCATTGCTC	Rps7	Rps7_2	1707	0	0
TATTACACCGGAGGAGGCCA	Rps4x	Rps4x_3	1703	0	0
CGACGACTTACCAGACCCAG	Rpl12	Rpl12_4	1697	0	0
TTCTTCTGGGATATCTGAGA	Rpl17	Rpl17_20	1690	0	0
CTCACAGGCATGTTCTCGTA	Rps27	Rps27_4	1685	0	0
TGGTATAGGAGCGGCCGGTA	Prmt5	Prmt5_3	1670	0	0
CAACCTGTTTAGGTTAGTGT	Tuba1a	Tuba1a_16	1661	0	0
ATCATGGTAAGCTCGCTGAG	Rpl18	Rpl18_3	1611	0	0
TGTCCGCTTCATTCTACAAG	Arpc3	Arpc3_17	1569	0	0
ACTTTCGCCTTGGAAGCCTT	Hist1h1a	Hist1h1a_13	1541	0	0
CCGCACGCTTCTTGCCGGAG	Dhx15	Dhx15_2	1537	0	0
TCCATACTTACCCTTGTCAT	Hspa8	Hspa8_7	1527	0	0
TGTGCACCGGATCGGCAGAG	Ddx1	Ddx1_8	1515	0	0
ACACACCGACAACCACGGCG	Fbl	Fbl_9	1512	0	0
ACGTTGACCGTCTGTAGATC	Rpl31	Rpl31_1	1489	0	0
CGACGGCGGATCCAGCGCAG	Rpl4	Rpl4_1	1489	0	0
ATCATGCGCTCCACTCCCGC	Eif3c	Eif3c_8	1486	0	0
CCAGTAGGTCCATCATTGCG	Cobl	Cobl_2	1475	0	0
AGTAGCGCCAGAACTGCTTA	Slc25a4	Slc25a4_6	1456	0	0
AACTGCTTCATCATGGATGC	L1td1	L1td1_87	1454	0	0
TTACTAGGTAGACTGGCATC	Ddx17	Ddx17_46	1414	0	0
TAGCCGACCAGCCTGGAAAG	Was	Was_3	1410	0	0
TTACCATCAGGTACAAACCT	Abcf2	Abcf2_2	1400	0	0
CATAGAGGAGCGGTTAACCC	Rtcb	Rtcb_7	1393	0	0
ACGGTCCTGCAGTACTGCCG	Svil	Svil_1	1378	0	0
TCGGCGATCAGTAGCAGCGG	Arid1a	Arid1a_3	1377	0	0
GGTTAGTGATTGCCGACACA	Rpl36a	Rpl36a_4	1360	0	0
GCTTCAATCAGTACTAATAG	Ctnna1	Ctnna1_5	1359	0	0
AGGTCATAGAGACGTTCTCC	Nck1	Nck1_7	1340	0	0
TCCGGCGGCCGGGAAGATGG	Rps11	Rps11_33	1337	0	0
CCATACACAGGTTCCCTAGG	Rps4x	Rps4x_2	1330	0	0
GAGTATATGCGATCCTTGCC	Dhx15	Dhx15_4	1328	0	0
TCACCGGGTGATCCCTCGGT	Ruvbl2	Ruvbl2_3	1319	0	0
GGCAGACAATGATCCAACAG	Sf3b3	Sf3b3_157	1312	0	0
CCTGCGGAGTGAGTTACCTG	Rtcb	Rtcb_4	1308	0	0
GTGGTAAAATACGACCGTAA	Myo1c	Myo1c_2	1246	0	0
TCTGTACTTAGGAACACCAA	Ppp1r9b	Ppp1r9b_453	1234	0	0
GGCAAGTATAAGGCAAAAGG	Eef1a1	Eef1a1_7	1233	0	0
TTCGTTTTCGGTGAGTTAGG	Tubb5	Tubb5_1	1190	0	0
GGGCGCGTAGAGGAACGATT	Myh14	Myh14_2	1181	0	0
GACGACCGTACCATGTTCGC	Rpl36a	Rpl36a_1	1172	0	0
GCACGGCCAGCCTTTAAGAT	Rpl8	Rpl8_30	1157	0	0
ACACGGGAATTCATGGACCG	Hnrnpc	Hnrnpc_2	1133	0	0
CTACGGGGGTCCACCACGAA	Rbmxl1	Rbmxl1_1	1123	0	0
CCCGCGCTCGTTTCACACAG	Rbm15	Rbm15_1	1122	0	0
GCGCACGTGAAGCACCGTAA	Rpl8	Rpl8_2	1119	0	0
CCGCAGGTATAGATCGCGCG	Rpl13	Rpl13_1	1092	0	0
TCTTCGAGAAAGCCGACTCG	Ppp1r9b	Ppp1r9b_2	1088	0	0
ACTCACCCCCATGCAATGTA	Rpl7	Rpl7_1	1085	0	0
GTCCTGTTTGAAACGTCCGT	Nop58	Nop58_4	1077	0	0
CATGCCGTGACCTAGACTCG	Tjp2	Tjp2_3	1044	0	0
AGTTTTGCCGTACCCACCCA	Ruvbl1	Ruvbl1_5	1042	0	0
TGCTGACCGGAAGTATGAAG	Tpm1	Tpm1_7	1040	0	0
CTTTCAGCTTCGGGAGTACA	Rpl18a	Rpl18a_10	1030	0	0
CTTTTCCAAGTACGGCCGAG	Raly	Raly_18	1027	0	0
CAACGTGGAACACAAGGTAA	Rps7	Rps7_15	1026	0	0
GAGGTCTGTTGTCGGTGTCG	Satb2	Satb2_3	1022	0	0
TCCGTTAAGGATATTCGCCG	Eef1a2	Eef1a2_2	1016	0	0
GGGGCTGGACACAGGGTCGG	Rpl17	Rpl17_57	1014	0	0
CGTAGACGCCTTGGAAACCC	Ptbp1	Ptbp1_1	1008	0	0
TCGGTATATTGAGGCCCGAT	Atad3	Atad3_19	994	0	0
TCTCGACCTAGGTGGCGATG	Hnrnpu	Hnrnpu_1	949	0	0
GCCGATCATCAGATCGTGAG	Kifc1	Kifc1_9	947	0	0
CATACAGGGTGTCCGCAACG	Rplp0	Rplp0_5	946	0	0
GTAAGCACGCTCCGTCTGTA	Rps11	Rps11_1	943	0	0
TATCTCTGGTCGGTTTCGGC	Satb2	Satb2_4	935	0	0
ACGGCGCAGGAGTATGCTGC	Ddx17	Ddx17_22	891	0	0
CGTGTACATAATATCAGCTG	Slc25a4	Slc25a4_30	890	0	0
GCCAGCTTACCGATGACCGT	Tuba1a	Tuba1a_4	886	0	0
TCATCTTCGTCACGACACCT	Rps11	Rps11_5	882	0	0
GGCCCTCACCGATAAGCATG	Fbl	Fbl_1	869	0	0
TCCTTACCTTAGCACCGATC	Tubb5	Tubb5_12	864	0	0
TTCCGCAGATTACGTGTGAT	Ddx1	Ddx1_3	847	0	0
CTACTCGCACGGTGTCCACG	Kank2	Kank2_1	845	0	0
GACTGGCGCCGTCTCCGACA	Hist1h1a	Hist1h1a_5	841	0	0
CCATACGGCCACCCACCTTG	Prmt5	Prmt5_1	826	0	0
TAGATCTGTAGGTCTCGGTA	Myo1c	Myo1c_4	819	0	0
TGATGTCCGGGCCAGCATCG	Mthfd1l	Mthfd1l_3	810	0	0
ATTGGTTTTTCAGCTTCGAA	Rpl7	Rpl7_5	802	0	0
AAGTAAGTAGTTAAACGACC	Dhx15	Dhx15_6	774	0	0
CAGGTACGTTCTGAGATCGA	Slc25a5	Slc25a5_1	758	0	0
TGCCCGGGTCCTCCACCGCG	Gcn1	Gcn1_1	730	0	0
GCAAAAATGAGGCGCGCACG	Myo1c	Myo1c_3	717	0	0
AGTTATCTTCCCCACGAGGT	Rpl7	Rpl7_6	710	0	0
GATCCTTTGCGAGCTAAAAG	Rps27	Rps27_1	707	0	0
GTTGGAGTCGGACAAGTATG	Gcn1	Gcn1_4	696	0	0
AACGGCATTCGCCCTCACCA	Srrm1	Srrm1_2	694	0	0
AGTGAAGGCGAAAGCATCCG	Hist1h1a	Hist1h1a_6	680	0	0
GCGGTTAGCACATGAGGATG	Abcf2	Abcf2_9	672	0	0
ATTCAACACGTACCGCACAG	Sptbn1	Sptbn1_5	666	0	0
CACGCTTCTTGAAGCCCCTA	Rpl31	Rpl31_6	658	0	0
GGATCACCCGGCTCACCGAG	Eef1a2	Eef1a2_4	644	0	0
GACTACTAACCATGCGGGAC	Rpl18	Rpl18_2	625	0	0
AGAAAGTACGAACTTACCCA	Vcp	Vcp_2	594	0	0
ACTTGCACTCAGGTTGTTCG	Rpl26	Rpl26_3	588	0	0
CCGTGGCATAAACCCCGATG	Hspa5	Hspa5_1	563	0	0
AGACGTCATTCACAATTCCA	Mthfd1l	Mthfd1l_8	562	0	0
TTCCAGGATGCTCCTTCAGG	Rps27	Rps27_12	550	0	0
ATAAGCAGAAGCGCCCCAGA	Rps7	Rps7_1	538	0	0
TGACTTTTTGTTGTTCCCTA	Rpl30	Rpl30_13	536	0	0
CTTCTCCACATCGTACCCCG	Hist1h1c	Hist1h1c_33	529	0	0
GACCGATCTTGCTAATTTAG	Matr3	Matr3_8	526	0	0
CGTCGGGCGACTCATTGGCA	Igf2bp1	Igf2bp1_2	502	0	0
ACCACGGTAAGGCTCCCTCC	Sptbn1	Sptbn1_11	485	0	0
GGTGAGTGGTCTCAGTGTTG	Rps27	Rps27_8	476	0	0
TAGACCGATGCACGTCAAGA	Hnrnpm	Hnrnpm_1	474	0	0
TTCTCGGCGAAACACACCCC	Alb	Alb_1	470	0	0
CTGGTGTCCATCTGCAAGAG	Alyref	Alyref_17	438	0	0
CGTGCAGGTGGAAACTACAA	Ddx1	Ddx1_17	416	0	0
CGGAAGTACGAGTCTGCCTA	Hadha	Hadha_1	366	0	0
GGACGCCTTACGGCGCACCC	Hist1h1c	Hist1h1c_1	365	0	0
GTAGAAGGGGCCCAAAATCA	Rrbp1	Rrbp1_40	349	0	0
GACGGCCGGTGTCTTCGCCG	Srrm1	Srrm1_3	329	0	0
GTAAGCGGTATGCCTGAGGG	Plec	Plec_3	328	0	0
CTTCAATGTAAAGAACGTGT	Eef1a1	Eef1a1_55	309	0	0
GCTGGTGTACACCGATACGG	Plec	Plec_1	285	0	0
GTACTACCCCACGGCCGAGG	Eftud2	Eftud2_3	282	0	0
GTTATTTCCCCATTCAGCAC	Rpl10	Rpl10_9	279	0	0
GGGCACCCCCCATAGGTACA	Was	Was_4	253	0	0
CACATCTAGATAAACTTCGA	Ruvbl1	Ruvbl1_1	205	0	0
GCTCCGGGTGCTTAGGCATG	Rps10	Rps10_7	158	0	0
TCGCTACTACTTTCCTCACC	Ddx21	Ddx21_7	146	0	0
TACCACTACCTACCTTCTGG	Rpl10	Rpl10_1	91	0	0
TGGTCCGATTCTATACTCAT	Matr3	Matr3_3	75	0	0
TGAGCTGATCAATGCGACGA	Immt	Immt_2	1399	0	22
GCTCCCGTGAAGAAACCAGC	Myl6b	Myl6b_16	1099	0	24
CCGCATGTCGCTCCGAGGGA	Rplp0	Rplp0_13	3005	0	37
CGACGTCTCCTTCATGGAGA	Rrbp1	Rrbp1_1	753	0	52
CCCGGGCATCCTTCACCACG	Ckap4	Ckap4_6	3389	0	83
GTCAACCCCAACTCTCGTGG	Alb	Alb_7	1455	0	90
AGGGCGTCTGCGGATTCGCC	Nphs1	Nphs1_8	456	0	91
TGGACAAGACCCATCGGCAG	Myh11	Myh11_1	3256	0	99
ATGACTCGTGTCCGTTTCTG	Kifc1	Kifc1_10	2389	0	99
AATAGGTGCGGGTAAGTAAG	Lima1	Lima1_8	897	0	116
GTGACTGGTAAGAAAATCCT	Rpl6	Rpl6_22	2584	0	119
TTTGGCCGTTGTCCGCAGCG	Rai14	Rai14_1	2475	0	121
AAGCTGCTACCGTAAACGGG	Lima1	Lima1_1	1852	0	129
CGATCACGCTCTAGAGCCAA	Mybbp1a	Mybbp1a_1	1596	0	132
GGCGAATGTCAACACCCTGA	Rpl18	Rpl18_4	1799	0	134
GCCGGAAGTATGAACCCTAT	Arid1a	Arid1a_6	528	0	138
TGACCCCGAAGGTAAACTCC	Alb	Alb_4	2173	0	152
GTTACCCGGGATACTGACCT	Actb	Actb_5	1380	0	162
GATCTTCGACACAGAGAAGG	Rpl6	Rpl6_7	4585	0	180
AATCAATGGCATGGTTGGCC	Nck1	Nck1_1	3837	0	188
GATCCGCATCCGTCCCTTAG	Sptbn1	Sptbn1_1	1554	0	192
GCCGCCGTAATCCGCCACCA	Ncl	Ncl_1	1581	0	198
GTGGGATCTTACCGCACGGT	Abcf2	Abcf2_1	1714	0	216
GTGCTACTTCTACATACCGA	Anxa1	Anxa1_6	2139	0	258
CACACTCGGGGTCACTCACG	Rpl18a	Rpl18a_3	1195	0	270
ACAATACCGGTAACTATAGA	Rpl10	Rpl10_4	1718	0	291
GGCGCGCCCTGCGTGCCGAG	Hnrnpm	Hnrnpm_2	1360	0	297
GTTTCCCACTCTGAGCGGGT	Ccar1	Ccar1_2	3073	0	304
GATCACCTCAGGTAAGTTAG	Smarcc1	Smarcc1_5	852	0	304
TGGCCAGGAGCCGTTCCATG	Lima1	Lima1_5	2035	0	362
AGTCTAGAGCGTGTTTGGAA	Lmnb1	Lmnb1_2	1657	0	371
TCACCGCATCAATAAAGCGC	Myh10	Myh10_2	4931	0	382
CGCATCCACAGTAAACTCGG	Flnc	Flnc_1	2610	0	435
AGGTGACACGATAGCCCTCG	Flna	Flna_29	1766	0	507
ATCCGCACTATACAGGTAAG	Myo5a	Myo5a_5	3696	0	528
GACATCCCAACTATTCTGCA	Anxa1	Anxa1_1	1830	0	534
GCAGCTACGTGCGTCTCTTG	Svil	Svil_2	2696	0	576
TACGGCATGGTCGTAGTGGA	Immt	Immt_4	2978	0	589
GCAGATAGTCCCGGAACGTG	Arpc2	Arpc2_1	6003	0	596
TAGGGCTATTCGACAGGCTA	Myh11	Myh11_41	5611	0	797
GACGGATATCGAGGCCGCAT	Ddx21	Ddx21_1	2460	0	866
ACCATCGCAGCAGGACCCGT	Nphs1	Nphs1_3	2245	0	1057
CACCCATCTTGCCGGCGCCA	Rps23	Rps23_5	2290	0	1446
GGAATCTTCGGATCATCGAC	Satb1	Satb1_2	3369	0	1501
GCATGCTGCACCTGATGGAT	Slc25a5	Slc25a5_5	2076	0	1581
GGATTACATCCGCACAGTCA	Prpf31	Prpf31_4	2213	0	1862
CGGGTGTCATCCCGAGACCA	Nphs1	Nphs1_1	2210	0	2089
TCTGTAGGCTGTGTCGGCAA	Myh11	Myh11_40	711	0	2630
GCCCAAGCCTAATAGACCCA	Raly	Raly_25	445	0	3027
TCGATATGCCAAGTCTCGGA	Svil	Svil_9	2180	0	3489
TTACGGAGGCCCGCCACGAA	Rbmx	Rbmx_4	1263	0	4586
GTAGGAACTTCGAGACCTGC	Prph	Prph_7	2942	0	5743
GGCGCTGGTATTGAGCGAAT	Hnrnpm	Hnrnpm_4	4244	0	6098
CGCGCTCAAGTTCGAGAACG	Arpc2	Arpc2_2	2463	0	9308
