## Supplementary material for "Morphomechanic tuning of ERK by actin-TFII-IΔ regulates cell identity": Table.S4

### Sheet: Read_me
Supplementary Table 4:	GO MF of RNA-Seq
This spreadsheet contains 1 table:
Tab name	Description
GO MF of RNA-Seq	GO molecular function enrichment for the up- and down-regulated DEGs between cells expressing WT actin and NLS-actin on day4 of reprogramming.
Description for column headers:
Column headers	Description
Regulation	Marked as "up" if NLS-actin is significantly up-regulated compared to WT Actin, Marked as "down" if NLS-actin is significantly down-regulated compared to WT Actin
ID	ID of the annotated GO molecular function
Description	Description of the annotated GO molecular function
GeneRatio	Ratio of input genes that are annotated in a term
BgRatio	Ratio of all genes that are annotated in this term
pvalue	The uncorrected p-value of the test statistic
p.adjust	The adjust P-values for multiple comparisons
qvalue	The False-discovery-rate-adjusted p-value of the test statistic
geneID	All gene ID that are annotated
Count	Counts of gene ID that are annotated

### Sheet: GO MF of RNA-Seq
Regulation	ID	Description	GeneRatio	BgRatio	pvalue	p.adjust	qvalue	geneID	Count
down	GO:0003735	structural constituent of ribosome	14/249	164/28404	2.25747e-10	8.14946e-08	7.53282e-08	Fau/Mrpl52/Rpl36/Rps12/Rpl28/Rps10/Rps13/Rplp2/Rps21/Rplp1/Mrps12/Rps19/Rpl9-ps6/Rps20	14
up	GO:0050839	cell adhesion molecule binding	9/136	308/28404	1.85217e-05	0.00276156	0.00228858	Epcam/Ank3/Cdh1/Itga4/Ccdc141/Ptprz1/Pkp1/Cdh3/Dsp	9
up	GO:0045296	cadherin binding	5/136	69/28404	2.05397e-05	0.00276156	0.00228858	Epcam/Ank3/Cdh1/Pkp1/Cdh3	5
up	GO:0097157	pre-mRNA intronic binding	3/136	12/28404	2.28858e-05	0.00276156	0.00228858	Rbm24/Ep300/Rbm41	3
