## Supplementary material for "Morphomechanic tuning of ERK by actin-TFII-IΔ regulates cell identity": Table.S5

### Sheet: Oligos
Realtime PCR primers for mRNA
Gtf2i isoform PCR primers
Primer Name	Sequence
Gtf2i_E09_F	TGGCCGCTGTGACAGTGAAG
Gtf2i_E13_R	GCCTCTTGGTGGGTGGAGAA
shRNA targeting sequences
shGtf2iβ/Δ-1	CCTGTGCTAGTCAGTGCTTTA
shGtf2iβ/Δ-2	GACCCTGATTACTATCAGTAT
shGtf2iβ/Δ-3	CCCAATGATCTCTATGTGGAA
shGtf2iβ-1	TCAACATGTCCCTTCAGAAAC
shGtf2iβ-2	CCGAAGTTGAGGTGACCATTG

### Sheet: Antibodies
Western blot	Supplier	Catalog	Dilution
β-actin	Abcam	ab8226	1:5000
Nucleolin	CST	14574	1:1000
GAPDH	CST	2118	1:5000
FLAG	Sigma	F1804	1:2000
Sun2	Abcam	ab124916	1:1000
Lamin A/C	Santa Cruz	sc-376248	1:1000
β-tubulin	Abcam	Ab6046	1:5000
Myh10	CST	3404	1:1000
Myh9	CST	3403	1:1000
Myo1c	Abcam	ab194828	1:1000
H3	CST	4499	1:1000
TFII-I	Novus	NBP1-90010	1:1000
pErk	CST	4370	1:1000
Total Erk	CST	4695	1:1000
GFP	Abcam	ab290	1:2000
Immunofluorescence	Supplier	Catalog	Dilution
FLAG	Sigma	F1804	1:500
TFII-I	NNovus	NBP1-90010	1:300
γH2AX	Millipore	05-636	1:500
Nanog	CST	4903	1:500
FACS	Supplier	Catalog	Dilution
CD45	BD	559864	1:100
